# Demographic Model for Inheritable Cardiac Disease

**DOI:** 10.1101/614735

**Authors:** Thomas P. Burghardt

## Abstract

The cardiac muscle proteins, generating and regulating energy transduction during a heartbeat, assemble in the sarcomere into a cyclical machine repetitively translating actin relative to myosin filaments. Myosin is the motor transducing ATP free energy into actin movement against resisting force. Cardiac myosin binding protein C (mybpc3) regulates shortening velocity probably by transient N-terminus binding to actin while its C-terminus strongly binds the myosin filament. Inheritable heart disease associated mutants frequently modify these proteins involving them in disease mechanisms. Nonsynonymous single nucleotide polymorphisms (SNPs) cause single residue substitutions with independent characteristics (sequence location, residue substitution, human demographic, and allele frequency) hypothesized to decide dependent phenotype and pathogenicity characteristics in a feed-forward Neural network model. Trial models train and validate on a dynamic worldwide SNP database for cardiac muscle proteins then predict phenotype and pathogenicity for any single residue substitution in myosin, mybpc3, or actin. A separate Bayesian model formulates conditional probabilities for phenotype or pathogenicity given independent SNP characteristics. Neural/Bayes forecasting tests SNP pathogenicity vs (in)dependent SNP characteristics to assess individualized disease risk and in particular to elucidate gender and human subpopulation bias in disease. Evident subpopulation bias in myosin SNP pathogenicities imply myosin normally engages other sarcomere proteins functionally. Consistent with this observation, mybpc3 forms a third actomyosin interaction competing with myosin essential light chain N-terminus suggesting a novel strain-dependent mechanism adapting myosin force-velocity to load dynamics. The working models, and the integral myosin/mybpc3 motor concept, portends the wider considerations involved in understanding heart disease as a systemic maladaptation.
