## Supplementary material for "Demographic Model for Inheritable Cardiac Disease": actc1

### Sheet: Sheet1
mu	cd	re	po	af	ph	pa	id
Met1Thr	nt	hn	ExA	0	uk	uk	1
Cys2Tyr	nt	mm	FEM	0	uk	uk	2
Cys2Tyr	nt	mm	NFE	0	uk	uk	3
Cys2Tyr	nt	mm	OTH	0	uk	uk	4
Cys2Tyr	nt	mm	EAS	0	uk	uk	5
Cys2Tyr	nt	mm	ASJ	0	uk	uk	6
Cys2Tyr	nt	mm	AMR	0	uk	uk	7
Cys2Tyr	nt	mm	MAL	0	uk	uk	8
Cys2Tyr	nt	mm	AFR	0	uk	uk	9
Cys2Tyr	nt	mm	FIN	0	uk	uk	10
Asp3Glu	nt	pp	OTH	0	uk	uk	11
Asp3His	nt	pn	OTH	0	uk	uk	12
Asp4Asn	nt	pp	OTH	0	dc	lp	13
Thr7Ser	d1	nn	ExA	0	uk	uk	14
Thr7Ser	d1	nn	FEM	0	uk	uk	15
Thr7Ser	d1	nn	NFE	0	uk	uk	16
Thr7Ser	d1	nn	OTH	0	uk	uk	17
Thr7Ser	d1	nn	EAS	0	uk	uk	18
Thr7Ser	d1	nn	ASJ	0	uk	uk	19
Thr7Ser	d1	nn	AMR	0	uk	uk	20
Thr7Ser	d1	nn	MAL	0	uk	uk	21
Thr7Ser	d1	nn	AFR	0	uk	uk	22
Thr7Ser	d1	nn	FIN	0	uk	uk	23
Thr8Ser	s1	nn	ExA	0	uk	uk	24
Thr8Ala	s1	nm	OTH	0	uk	uk	25
Leu10Met	p1	hh	ExA	0	dc	uk	26
Ala21Thr	d1	mn	OTH	0	uk	uk	27
Ala21Val	d1	mh	OTH	0	dc	uk	28
Phe23Leu	d1	hh	OTH	0	hc	lp	29
Asp26Asn	d1	pp	OTH	0	uk	uk	30
Ala28Val	d1	mh	OTH	0	uk	uk	31
Pro34Ser	s4	pn	OTH	0	uk	uk	32
Pro34Leu	s4	ph	OTH	0	uk	uk	33
Ile36Val	s4	hh	ExA	0	uk	uk	34
Val37Met	s4	hh	OTH	0	uk	uk	35
Val37Ala	s4	hm	OTH	0	uk	uk	36
Gly48Cys	dl	nm	OTH	0	uk	uk	37
Ser54Thr	h1	nn	OTH	0	uk	uk	38
Ser54Phe	h1	nh	OTH	0	uk	uk	39
Val56Ile	h1	hh	OTH	0	uk	uk	40
Lys63Arg	d2	pp	OTH	0	dc	uk	41
Arg64Lys	d2	pp	OTH	0	lv	uk	42
Thr68Asn	s6	np	OTH	0	uk	uk	43
Ile73Val	sl	hh	ExA	0	uk	uk	44
Glu74Lys	sl	pp	OTH	0	uk	uk	45
Glu74Asp	sl	pp	OTH	0	uk	uk	46
Ile77Val	sl	hh	ExA	0	uk	uk	47
Asp83Asn	h2	pp	OTH	0	uk	uk	48
Ile87Ser	h2	hn	ExA	0	uk	uk	49
His90Pro	d1	np	OTH	0	uk	uk	50
His90Tyr	d1	nm	ExA	0	dc	pt	51
Thr91Asn	d1	np	OTH	0	hc	lb	52
Phe92Tyr	d1	hm	OTH	0	uk	uk	53
Asn94Ser	d1	pn	ExA	0	hc	lp	54
Arg97Cys	d1	pm	ExA	0	uk	uk	55
Pro100Leu	d1	ph	OTH	0	uk	uk	56
Glu101Lys	d1	pp	ExA	0	hc	pt	57
His103Arg	d1	np	OTH	0	uk	uk	58
Pro104Arg	pr	pp	OTH	0	uk	uk	59
Pro104Leu	pr	ph	OTH	0	uk	uk	60
Pro104Thr	pr	pn	OTH	0	uk	lp	61
Thr105Ile	pr	nh	OTH	0	uk	uk	62
Ala110Thr	pr	mn	OTH	0	uk	uk	63
Glu119Gln	h3	pn	OTH	0	uk	uk	64
Ile124Met	d1	hh	OTH	0	uk	uk	65
Met125Val	d1	hh	OTH	0	ad	pt	66
Thr128Ile	d1	nh	OTH	0	uk	uk	67
Ala133Asp	d1	mp	OTH	0	uk	uk	68
Leu144Arg	d1	hp	OTH	0	uk	uk	69
Asp159Glu	p2	pp	OTH	0	cp	uk	70
Asp159Asn	p2	pp	OTH	0	uk	lp	71
Val161Ala	sx	hm	OTH	0	dc	uk	72
Thr162Ile	sx	nh	OTH	0	uk	uk	73
Pro166Ala	wl	pm	OTH	0	dc	pt	74
Ile167Thr	wl	hn	OTH	0	dc	lp	75
Ala172Thr	rr	mn	OTH	0	uk	uk	76
Ile177Val	rr	hh	OTH	0	dc	uk	77
Arg179Leu	rr	ph	AMR	0	uk	uk	78
Arg179Leu	rr	ph	AFR	0	uk	uk	79
Arg179Leu	rr	ph	EAS	0	uk	uk	80
Arg179Leu	rr	ph	SAS	0	uk	uk	81
Arg179Leu	rr	ph	EUR	0	uk	uk	82
Arg179Leu	rr	ph	ExA	0	uk	uk	83
Asp181His	h5	pn	OTH	0	uk	uk	84
Arg185Gln	h5	pn	OTH	0	uk	uk	85
Arg185Trp	h5	ph	OTH	0	dc	lp	86
Thr188Ile	h5	nh	OTH	0	dc	uk	87
Lys193Asn	h5	pp	OTH	0	uk	uk	88
Ser201Phe	tr	nh	OTH	0	dc	uk	89
Val203Ile	tr	hh	OTH	0	dc	uk	90
Thr205Ser	h6	nn	ExA	0	uk	uk	91
Arg208Cys	h6	pm	FEM	0	uk	uk	92
Arg208Cys	h6	pm	NFE	0	uk	uk	93
Arg208Cys	h6	pm	OTH	0	uk	uk	94
Arg208Cys	h6	pm	EAS	0	uk	uk	95
Arg208Cys	h6	pm	ASJ	0	uk	uk	96
Arg208Cys	h6	pm	AMR	0	uk	uk	97
Arg208Cys	h6	pm	MAL	0	uk	uk	98
Arg208Cys	h6	pm	AFR	0	uk	uk	99
Arg208Cys	h6	pm	FIN	0	uk	uk	100
Arg208His	h6	pn	ESP	0	uk	uk	101
Arg208His	h6	pn	ExA	0	uk	uk	102
Arg212Cys	h6	pm	OTH	0	uk	uk	103
Arg212His	h6	pn	OTH	0	uk	uk	104
Asp213Glu	h6	pp	OTH	0	uk	uk	105
Glu226Asp	h7	pp	ExA	0	uk	uk	106
Ala230Ser	h7	mn	ExA	0	uk	uk	107
Thr231Ile	sr	nh	OTH	0	dc	uk	108
Ala232Thr	sr	mn	OTH	0	uk	uk	109
Ala232Val	sr	mh	OTH	0	uk	uk	110
Ser234Pro	sr	np	OTH	0	uk	uk	111
Leu238Pro	d4	hp	ExA	0	uk	uk	112
Gly247Ser	sy	nn	OTH	0	uk	uk	113
Thr251Ala	d4	nm	OTH	0	hc	uk	114
Ile252Thr	d4	hn	OTH	0	uk	pt	115
Arg256Cys	d4	pm	OTH	0	uk	uk	116
Phe257Leu	d4	hh	OTH	0	cp	uk	117
Arg258His	d4	pn	OTH	0	uk	uk	118
Cys259Ser	d4	mn	OTH	0	uk	uk	119
Thr262Ser	hl	nn	OTH	0	dc	uk	120
Gln265Glu	hl	np	OTH	0	hc	lp	121
Ile269Thr	hb	hn	OTH	0	uk	lp	122
Met271Thr	hb	hn	OTH	0	uk	lp	123
Ala274Ser	hb	mn	OTH	0	uk	uk	124
Ala274Val	hb	mh	OTH	0	uk	uk	125
His277Arg	hb	np	OTH	0	uk	uk	126
Asn282Ser	d3	pn	ExA	0	uk	uk	127
Ser283Gly	d3	nn	ExA	0	uk	uk	128
Ile284Phe	d3	hh	OTH	0	uk	uk	129
Met285Thr	d3	hn	OTH	0	hc	uk	130
Lys286Asn	d3	pp	ExA	0	uk	uk	131
Ile289Thr	d3	hn	OTH	0	cm	lp	132
Asp294Asn	d3	pp	OTH	0	uk	uk	133
Tyr296His	d3	mn	OTH	0	uk	lp	134
Ala297Val	d3	mh	OTH	0	uk	uk	135
Ala297Ser	d3	mn	OTH	0	hc	pt	136
Asn298Lys	d3	pp	OTH	0	dc	pt	137
Leu301Phe	d3	hh	OTH	0	dc	lb	138
Gly303Val	d3	nh	OTH	0	uk	uk	139
Thr306Ile	d3	nh	OTH	0	uk	uk	140
Met307Thr	d3	hn	OTH	0	uk	uk	141
Ala312Asp	d3	mp	OTH	0	uk	uk	142
Arg314His	d3	pn	FEM	0	dc	pt	143
Arg314His	d3	pn	NFE	0	dc	pt	144
Arg314His	d3	pn	OTH	0	dc	pt	145
Arg314His	d3	pn	EAS	0	dc	pt	146
Arg314His	d3	pn	ASJ	0	dc	pt	147
Arg314His	d3	pn	AMR	0	dc	pt	148
Arg314His	d3	pn	MAL	0	dc	pt	149
Arg314His	d3	pn	AFR	0	dc	pt	150
Arg314His	d3	pn	FIN	0	dc	pt	151
Glu318Asp	d3	pp	OTH	0	uk	uk	152
Glu318Lys	d3	pp	OTH	0	uk	lp	153
Ala323Thr	d3	mn	ExA	0	cp	uk	154
Ala323Val	d3	mh	OTH	0	uk	pt	155
Pro324Ser	d3	pn	OTH	0	cp	uk	156
Ile329Thr	d3	hn	OTH	0	uk	lp	157
Ile331Phe	d3	hh	OTH	0	uk	uk	158
Ile332Val	d3	hh	ExA	0	uk	uk	159
Ala333Val	d3	mh	OTH	0	uk	lp	160
Ala333Pro	d3	mp	OTH	0	hc	pt	161
Arg337His	d1	pn	ExA	0	uk	uk	162
Ile347Val	d1	hh	OTH	0	uk	uk	163
Gln362Pro	d1	np	ExA	0	uk	uk	164
Glu363Gly	d1	pn	OTH	0	dc	pt	165
Glu366Asp	d1	pp	OTH	0	uk	lb	166
Ala367Thr	d1	mn	OTH	0	uk	uk	167
Ser370Cys	d1	nm	OTH	0	uk	uk	168
Ile371Thr	d1	hn	ExA	0	cp	lp	169
Lys375Arg	d1	pp	OTH	0	hc	uk	170
